# Optimized genome-wide CRISPR screening enables rapid engineering of growth-based phenotypes in *Yarrowia lipolytica*

**DOI:** 10.1101/2024.06.20.599746

**Authors:** Nicholas R. Robertson, Varun Trivedi, Brian Lupish, Adithya Ramesh, Yuna Aguilar, Anthony Arteaga, Alexander Nguyen, Sangcheon Lee, Chase Lenert-Mondou, Marcus Harland-Dunaway, Robert Jinkerson, Ian Wheeldon

## Abstract

CRISPR-Cas9 functional genomic screens uncover gene targets linked to various phenotypes for metabolic engineering with remarkable efficiency. However, these genome-wide screens face a number of design challenges, including variable guide RNA activity, ensuring sufficient genome coverage, and maintaining high transformation efficiencies to ensure full library representation. These challenges are prevalent in non-conventional yeast, many of which exhibit traits that are well suited to metabolic engineering and bioprocessing. To address these hurdles in the oleaginous yeast *Yarrowia lipolytica*, we designed a compact, high-activity genome-wide sgRNA library. The library was designed using DeepGuide, a sgRNA activity prediction algorithm, and a large dataset of ∼50,000 sgRNAs with known activity. Three guides per gene enables redundant targeting of 98.8% of genes in the genome in a library of 23,900 sgRNAs. We deployed the optimized library to uncover genes essential to the tolerance of acetate, a promising alternative carbon source, and various hydrocarbons present in many waste streams. Our screens yielded several gene knockouts that improve acetate tolerance on their own and as double knockouts in media containing acetate as the sole carbon source. Analysis of the hydrocarbon screens revealed genes related to fatty acid and alkane metabolism in *Y. lipolytica*. The optimized CRISPR gRNA library and its successful use in *Y. lipolytica* led to the discovery of alternative carbon source-related genes and provides a workflow for creating high-activity, compact genome-wide libraries for strain engineering.

**Highlights:**

1. Designed a compact, high activity CRISPR sgRNA knockout library for *Yarrowia lipolytica*.
2. Developed an efficient pipeline for discovering genes involved in alternative carbon-source utilization.
3. Identified single and double gene knockouts that improve growth on acetate.
4. Identified genes with improved fitness and essentiality for hydrocarbon growth.
