## Supplementary File 3 for "Optimized genome-wide CRISPR screening enables rapid engineering of growth-based phenotypes in *Yarrowia lipolytica*"

### Sheet: Cutting score (CS) screen
GZ File Name	Forward		Reverse
Cut_cntl_1	1665	AGTCCG	1670	GACGCTAT
Cut_cntl_2	1667	CAGTAG	1670	GACGCTAT
Cut_cntl_3	1668	TCCAGT	1670	GACGCTAT
Cut_smpl_1	1666	GTAGTC	1673	TGGTAACG
Cut_smpl_2	1667	CAGTAG	1673	TGGTAACG
Cut_smpl_3	1668	TCCAGT	1673	TGGTAACG

### Sheet: Hydrocarbon screen
		Hydrocarbon Screen Sequencing
		Library ID#	SRA file name	Illumina barcode	Demultiplexing Needed	Pseudo-Barcode for Demultiplexing with CutAdapt	Sample description
		3	t0_2_S1_R1_001.fastq.gz	CAAGGCGA	Yes	^CAGTAG	48 hour glycerol stock PO1f Cas9 Library Time 0 Pre-Screen A
		4				^TCCAGT	48 hour glycerol stock PO1f Cas9 Library Time 0 Pre-Screen B
		7	S_C12A_S2_R1_001.fastq.gz	GACGCTAT	Yes	^CAGTAG	Solid Dodecane Cas9 Screen Endpoint Replicate A
		8				^TCCAGT	Solid Dodecane Cas9 Screen Endpoint Replicate B
		11	S_C12E_S3_R1_001.fastq.gz	ACTTCTTC	Yes	^CAGTAG	Solid 1-Dodecene Cas9 Screen Endpoint Replicate A
		12				^TCCAGT	Solid 1-Dodecene Cas9 Screen Endpoint Replicate B
		15	S_OLE_S4_R1_001.fastq.gz	CCTAGAAT	Yes	^CAGTAG	Solid Oleic Acid Cas9 Screen Endpoint Replicate A
		16				^TCCAGT	Solid Oleic Acid Cas9 Screen Endpoint Replicate B
		19	S_MAR_S5_R1_001.fastq.gz	TGGTAACG	Yes	^CAGTAG	Solid Margaric Acid Cas9 Screen Endpoint Replicate A
		20				^TCCAGT	Solid Margaric Acid Cas9 Screen Endpoint Replicate B

### Sheet: Acetate screen
Sample Name	GZ file name	Forward Primer	barcode	Reverse Primer	barcode
LibraryA	Ca	1665	AGTCCG	1710	GTGCGTAA
LibraryB	Cb	1666	GTAGTC	1710	GTGCGTAA
GlucoseA	P91a	1665	AGTCCG	1669n	CAAGGCGA
GlucoseB	P91b	1666	GTAGTC	1669n	CAAGGCGA
250mMA	P92a	1667	CAGTAG	1670	GACGCTAT
250mMB	P92b	1668	TCCAGT	1670	GACGCTAT
500mMA	P93a	1665	AGTCCG	1671	ACTTCTTC
500mMB	P93b	1666	GTAGTC	1671	ACTTCTTC
GlucoseACas	Pc91a	1667	CAGTAG	1672	CCTAGAAT
GlucoseBCas	Pc91b	1668	TCCAGT	1672	CCTAGAAT
250mMACas	Pc92a	1665	AGTCCG	1673	TGGTAACG
250mMBCas	Pc92b	1666	GTAGTC	1673	TGGTAACG
500mMACas	Pc93a	1667	CAGTAG	1709	CATCAGAC
500mMBCas	Pc93b	1668	TCCAGT	1709	CATCAGAC
